# Spatial Deconvolution of HER2-positive Breast Tumors Reveals Novel Intercellular Relationships

**DOI:** 10.1101/2020.07.14.200600

**Authors:** Alma Andersson, Ludvig Larsson, Linnea Stenbeck, Fredrik Salmén, Anna Ehinger, Sunny Wu, Ghamdan Al-Eryani, Daniel Roden, Alex Swarbrick, Åke Borg, Jonas Frisén, Camilla Engblom, Joakim Lundeberg

## Abstract

In the past decades, transcriptomic studies have revolutionized cancer treatment and diagnosis. However, tumor sequencing strategies typically result in loss of spatial information, critical to understand cell interactions and their functional relevance. To address this, we investigate spatial gene expression in HER2-positive breast tumors using Spatial Transcriptomics technology. We show that expression-based clustering enables data-driven tumor annotation and assessment of intra-and interpatient heterogeneity; from which we discover shared gene signatures for immune and tumor processes. We integrate and spatially map tumor-associated types from single cell data to find: segregated epithelial cells, interactions between B and T-cells and myeloid cells, co-localization of macrophage and T-cell subsets. A model is constructed to infer presence of tertiary lymphoid structures, applicable across tissue types and technical platforms. Taken together, we combine different data modalities to define novel interactions between tumor-infiltrating cells in breast cancer and provide tools generalizing across tissues and diseases.
