## Supplementary material for "Spatial Deconvolution of HER2-positive Breast Tumors Reveals Novel Intercellular Relationships": CLUSTERANNOT.xlsx

### Sheet: Sheet1
patient	cluster	annotated as	based on	ref1	ref2
G	0	cancer 1	Marker genes include : GLYATL2, FNBP1L, CD24 and enriched for pathways related to blood vessel devlopment	https://www.proteinatlas.org/ENSG00000156689-GLYATL2/pathology	https://www.malacards.org/card/malignant_breast_melanoma
G	1	immune : B/plasma cells	Marker genes include : IGHA1, IGLC2, IGHG4, IGLC3, IGKC, IGHG3, IGHM, IGHG1, IGLC7, JCHAIN, IGHA2 and enriched for pathways related to humoral immune response, B cell mediated immunity, immune effector processes, immunoglobulin mediated immune response
G	2	adipose	Marker genes include : FABP4, ADH1B, ADIPOQ, PLIN1, PLIN4, LIPE and enriched for pathways related to lipid catabolic processes	https://www.proteinatlas.org/ENSG00000170323-FABP4/tissue
G	3	immune : APC, B-cell, T-cell	Marker genes include : HLA-D* genes and enriched for pathways related to immune response, leukocyte activation, adaptive immune response, response to cytokine, T cell activation, B cell mediated immunity, antigen processing and presentation of exogenous antigen, T cell proliferation
G	4	cancer in situ : immune rich	Marker genes include : SCGB2A2, MGP, ERBB2, AGR3, MUC1 and enriched for pathways related to type I interferon signalling pathway, cellular response to type I interferon, innate immune responses, response to cytokine, interferon gamma mediated signalling pathway, epithelial cell differentiation, tissue development, apoptotic process	https://www.proteinatlas.org/ENSG00000110484-SCGB2A2/pathology
G	5	cancer 2	Marker genes include : MUCL1, CASP14 and enriched for pathways related to apoptotic process, regulation of programmed cell death, cell differentiation, response to hormone, epithelium development, response to growth factor	https://www.proteinatlas.org/ENSG00000172551-MUCL1/pathology	https://www.ncbi.nlm.nih.gov/pubmed/28570747
G	6	cancer : connective tissue	Marker genes include : COL4A1, COL4A2, COL1A1, COL6A1, COL18A1, COL6A2, TAGLN, SPARC and enriched for patwhays related to extracellular matrix organization, vasculature development, angiogenesis, cell adhesion, collagen metabolic process	https://www.genecards.org/cgi-bin/carddisp.pl?gene=COL1A1
H	0	immune : B/plasma cells	Marker genes include : IGHG3, IGHG1, IGHG4
H	1	cancer	Marker genes include : ERBB2, CD24, MGP and enriched for pathways related to epithelium development, regulation of cell cycle, cell cycle, vasculature development, developmental growth, regulation of programmed cell death, angiogenesis, blood vessel morphogenesis
H	2	breast glands	Marker genes include : APOD, SCGB2A2, AZGP1, LTF	https://www.proteinatlas.org/ENSG00000189058-APOD/tissue/breast#img	https://www.proteinatlas.org/ENSG00000110484-SCGB2A2/tissue/breast#imid_107
H	3	adipose	Marker genes include : FABP4, ADH1B, ADIPOQ, PLIN1, PLIN4, LPL; enriched for pathways related to lipid metabolism, fatty acid metabolic processes, regulation of lipid localization, lipid transport
H	4	immune : APC, B-cell, T-cell	Marker genes include : HLA-D* genes; enriched for pathways related to immune response, leukocyte activation, T cell activation, immune efefctor response, T cell proliferation, T cell differentiation, cell killing, B cell differentiation, B cell activation, regulation of antigen processing and presentation, regulation of dendritic cell antigen processing and presentation, positive regulation of my…
D	0	immune : macrophage, plasma cells	Marker genes include: immunoglobulins, C1QA, C1QB, C1QC; enriched pathways for immune response, cell activation, antigen processing and presentation, myeloid leukocyte activation, innate immune response, inflammatory response, antigen processing and presentation of exogenous peptide antigen, adaptive immune response based on somatic recombination of immune receptors built from immunoglobulin supe…
D	1	connective tissue	Marker genes include : COL4A1, COL12A1, COL5A2, FN1, FASN; enriched pathways for extracellular matrix organization, collagen fibril organization, cell adhesion, vasculature development
D	2	cancer 1	Marker genes include : ERBB2, CD24, EPCAM; enriched pathways for cell cycle phases transition, mitotic cell cyle process, cellular response to stress, RNA splicing, peptide metabolic process
D	3	cancer : B/plasma cells	Marker genes include : IGLC2, IGLC3 and IGHG3, ERBB2; enriched pathways for cell adhesion, cell migration, in combination with FC-gamma receptor pathways.
D	4	cancer 2	Marker genes include : ERBB2, CD24,MGP; enriched pathways for epithelial cell differentiation, tissue development, cholesterol metabolic process, anatomical structure morphogenesis
D	5	immune : APC, B-cell, T-cell	Marker genes include : C3, HLA-D*; pathways enriched immune rsponse, T cell activation, lymphocyte activation, response to cytokine, T cell differentiation, antigen processing and presentation of exogenous peptide antigen via MHC class I; TAP-independent, regulation of lymphocyte proliferation, cytokine production, T cell proliferation, antigen processing and presentation of endogenous antigen, a…
E	0	immune : macrophages	Marker genes include : C1QA, CTSD
E	1	cancer 1	Marker genes include : ERBB2, LASP1, GRB7; pathways include type I interferon signalling pathway, response to type I interferon, innate immune response, immune response, interferon-gamma-mediated signalling pathway, response to interferon-gamma, response to stress, antigen processing and presentation of exogenous peptide antigen via MHC class I, myeloid cell activation involved in immune response	https://www.ncbi.nlm.nih.gov/pmc/articles/PMC6160563/?otool=isekthblib
E	2	immune : B/plasma cells	Marker genes include : IGHA1, IGHG1, IGLC7, IGLC3, IGLC2,IGHG4, IGHG2, IGHG3, IGHD, IGKC; enriched pathways for B cell mediated immunity, immune response, humoral immune response mediated by circulating immunoglobulin, adaptive immune response based on somatic recombination of immune receptors built from immunoglobulin superfamily domains, positive regulation of B cell activation
E	3	cancer : immune rich	Marker genes include : MUC1, ERBB2, GRB7, HLA-A, HLA-E, HLA-F, IGHM; enriched pathways for antimicrobial humoral response, antigen processing and presentation of exogenous peptide antigen via MHC class I, TAP-independent, humoral immune response, granulocyte chemotaxis, granulocyte migration, antigen processing and presentation of endogenous antigen, neutrophil aggregation, T cell mediated cytoto…
E	4	cancer 2	Marker genes include : ERBB2, CD24, MUCL1 ; enriched pathways for cell growth, growth, tissue morphogenesis, cell death, cell morphogenesis, apoptotic process
F	0	unknown
F	1	cancer 1	Marker genes include : GNAS, EZR; enriched pathways for embryonic skeletal system morphogenesis	https://doi.org/10.1007/s10549-005-9133-4
F	2	cancer 2	Marker genes include : MUCL1, PLK2; enriched pathways for RNA splicing, mRNA metabolic processes	https://www.nature.com/articles/s41467-018-06616-0.pdf?proof=true	doi: 10.1186/1747-1028-9-3
F	3	immune : B/plasma cells	Marker genes include : IGHG1, IGKC, IGLC3, IGHA1, IGLC2, IGHG3, IGHG4, IGHM, IGHG2, C3, CD52, HLA-C; enriched pathways for B cell mediated immunity, humoral immune response mediated by circulating immunoglobulin, type I interferon signaling pathway
A	0	cancer 1	Marker genes include: KRT81, SERHL2, VEGFA, SDC1 and MUCL1; enriched pathways for NAD metbolif process, response to hypoxia, clucose catabolig process,	https://www.proteinatlas.org/ENSG00000205426-KRT81/pathology
A	1	cancer 2	Marker genes include: SCGB2A2, CRISP3, ARFGEF3, ANKRD30A; enriched pathways for DNA topological change, RNA splicing	https://www.proteinatlas.org/ENSG00000096006-CRISP3/pathology
A	2	connective tissue	Marker genes include: COL1A1, COL1A2, COL18A1, COL6A2, POSTN, SPARC, COL4A1 and enriched pathways for extracellular matrix organization, collagen fibril orgnization, blood vessel development
A	3	immune : B/plasma cells	Marker genes include: IGKC, IGHA1, IGHM, C3, IGHG3, IGLC2, IGLC3 and enriched pathways for immune response, lymphocyte mediated immunity, adaptive immune response based on somatic recombination of immune receptors built from immunoglobulin superfamily domains, immunoglobulin mediated immune response, B cell mediated immunity
A	4	immune : APC, macrophages	Marker genes include: HLA-D* genes, LYZ, C1QA, C1QC and enriched pathways for immune response, response to cytokine, innate immune response, response to interferon-gamma, cellular response to interferon-gamma, antigen processing and presentation via MHC class Ib, antigen processing and presentation of peptide antigen via MHC class I
A	5	cancer in situ	Marker genes include: AREG, TFF1, AGR2 and MUC1 and enriched pathways for developmental processes, regulation of cell proliferation, cell development, anatomical structure morphogenesis, growth, cell death, regulation of growth	https://www.ncbi.nlm.nih.gov/pubmed/29181633	https://www.ncbi.nlm.nih.gov/pmc/articles/PMC5955412/
B	0	unknown
B	1	breast glands 1	Marker genes include: NDRG2, APOD and LTF	https://www.proteinatlas.org/ENSG00000165795-NDRG2/tissue/breast
B	2	immune : APC, myeloid	Marker genes include: HLA-D* genes, LYZ, CXCL9 and enriched pathways for immune response, myeloid cell activation involved in immune response, myeloid leukocyte mediated immunity, cytokine-mediated signaling pathway, antigen processing and presentation of exogenous peptide antigen, antigen processing and presentation of exogenous antigen, cellular response to interferon-gamma
B	3	immune : innate	Marker genes include: CXCL10, IFI6, IFIT1, IRF7 and enriched pathways for cellular response to type I interferon, innate immune response, immune response, cytokine-mediated signaling pathway, immune effector process, type I interferon signaling pathway, cellular response to interferon-gamma, interferon-gamma-mediated signaling pathway, response to interferon-beta, antigen processing and presentat…	https://www.genecards.org/cgi-bin/carddisp.pl?gene=IFI6	https://www.genecards.org/cgi-bin/carddisp.pl?gene=IRF7
B	4	cancer	Marker genes include: TFF1, TUBA1B, CD24, ERBB2 and AGR2 and enriched pathways for RNA splicing, cell death, apoptotic signalling pathway, mitotic cell cycle process	https://www.proteinatlas.org/ENSG00000123416-TUBA1B/pathology
B	5	breast glands 2	Marker genes include: NDRG2, APOD and LTF
C	0	immune : B/plasma cells, endothelium	Marker genes include: IGHA1, IGHM, IGLC7, IGLC3, IGHG1, IGHG2, IGHG3, PLVAP, CLDN5, ENG and enriched pathways for blood vessel morphogenesis, vasculature development, angiogenesis, immune effector process, extracellular matrix organization, extracellular structure organization, leukocyte mediated immunity, immunoglobulin mediated immune response, B cell mediated immunity	https://www.genecards.org/cgi-bin/carddisp.pl?gene=CLDN5&keywords=CLDN5	https://www.genecards.org/cgi-bin/carddisp.pl?gene=PLVAP
C	1	immune : B/plasma cells, APC	Marker genes include: IGHA1, IGHM, IGLC7, IGLC3, IGHG1, IGHG2, IGHG3, APOC1, APOE, C1QB and enriched pathways for immune response, leukocyte activation, adaptive immune response, adaptive immune response based on somatic recombination of immune receptors built from immunoglobulin superfamily domains, immunoglobulin mediated immune response, B cell mediated immunity	https://www.genecards.org/cgi-bin/carddisp.pl?gene=APOC1
C	2	cancer 1	Marker genes include: SCGB2A2, CD24, MUCL1, TOM1L1, CREB3L4, CALM2 and enriched pathways for cellular metabolic process, cellular component organization, mitotic cell cycle, cell cycle, cell division	https://www-nature-com.focus.lib.kth.se/articles/ncomms10765
C	3	cancer 2	Marker genes include: PNMT and CRABP1 and enriched pathways for tissue development	https://www.ncbi.nlm.nih.gov/pmc/articles/PMC5696175/	https://www.ncbi.nlm.nih.gov/pmc/articles/PMC4491424/
C	4	cancer 3	Marker genes include: FABP7, CAP1 and ALOX15B and enriched pathways for choloresterol biosynthetic process, metabolic process, cellular response to stress	https://www.proteinatlas.org/ENSG00000164434-FABP7/pathology	https://www.ncbi.nlm.nih.gov/pubmed/24509166
C	5	immune : APC, B-cell, T-cell	Marker genes include: HLA-D* genes, CCL19, CCL5, CCL21, CXCL9, TRBC1, TRAC, LTB and neriched patwhays for immune response, cell activation, T cell activation, regulation of T cell activation, T cell differentiation, cytokine production, B cell activation, interferon-gamma-mediated signaling pathway, T cell selection, B cell mediated immunity
C	6	unknown
