## Supplementary material for "Spatial Deconvolution of HER2-positive Breast Tumors Reveals Novel Intercellular Relationships": CORESIG.xlsx

### Sheet: Sheet 1
core_signature_1	core_signature_2	core_signature_3
GNAS	AEBP1	B2M
ACTG1	APOC1	CD52
CD9	APOE	CD53
CDH1	BGN	CD74
EPCAM	C1QA	CST3
ERBB2	C1QB	CTSC
HNRNPA2B1	C1QC	CTSS
HNRNPK	C3	HLA-A
HSP90AB1	CD68	HLA-B
PTPRF	COL6A2	HLA-DPA1
TUBA1B	COMP	HLA-DQB1
	EMILIN1	HLA-DRA
	IGHA1	HLA-DRB1
	IGHG1	ITGB2
	LAPTM5	LAPTM5
	SERPINF1	LYZ
	SSR4	PTPRC
	TAGLN	SRGN
	ARSA	TRAC
	C1R	ACAP1
	CST3	AIF1
	CTSB	ARHGAP45
	CTSD	BIRC3
	CTSZ	C1S
	CYBA	C3
	FBLN1	CCL19
	FTL	CCL5
	GSTP1	CD6
	HLA-E	CXCL9
	IGFBP4	ETS1
	IGHG2	FTL
	IGHG3	HLA-C
	IGHM	HLA-DMB
	IGKC	HLA-DPB1
	IGLC2	HLA-E
	IGLC3	IGFBP7
	IGLC7	IL7R
	JCHAIN	ITGAX
	LGALS1	LCP1
	NBL1	LSP1
	NNMT	LTB
	PLD3	MMP9
	PSAP	MS4A1
	RARRES2	MS4A6A
	SH3BGRL3	PREX1
	TIMP1	PTGDS
	VIM	RAC2
		SH3BGRL3
		TAP1
		TIMP1
		TMEM176B
		TPT1
		TRBC1
		VIM
		WIPF1
