## Supplementary material for "Spatial Deconvolution of HER2-positive Breast Tumors Reveals Novel Intercellular Relationships": TLSENR.tsv

	source	native	name	p_value	significant	description	term_size	query_size	intersection_size	effective_domain_size	precision	recall	query	parents
1	GO:BP	GO:0045321	leukocyte activation	4.3379009583148996e-15	True	"A change in morphology and behavior of a leukocyte resulting from exposure to a specific antigen, mitogen, cytokine, cellular ligand, or soluble factor." [GOC:add]	1305	150	47	17906	0.31333333333333335	0.03601532567049808	query_1	['GO:0001775', 'GO:0002376']
2	GO:BP	GO:0001775	cell activation	1.3679004679004911e-14	True	"A change in the morphology or behavior of a cell resulting from exposure to an activating factor such as a cellular or soluble ligand." [GOC:mgi_curators]	1465	150	49	17906	0.32666666666666666	0.033447098976109216	query_1	['GO:0009987']
3	GO:BP	GO:0046649	lymphocyte activation	1.6295761296011904e-14	True	"A change in morphology and behavior of a lymphocyte resulting from exposure to a specific antigen, mitogen, cytokine, chemokine, cellular ligand, or soluble factor." [GOC:mgi_curators, ISBN:0781735149]	754	150	36	17906	0.24	0.04774535809018567	query_1	['GO:0045321']
4	GO:BP	GO:0042110	T cell activation	7.175535016679849e-13	True	"The change in morphology and behavior of a mature or immature T cell resulting from exposure to a mitogen, cytokine, chemokine, cellular ligand, or an antigen for which it is specific." [GOC:mgi_curators, ISBN:0781735149]	478	150	28	17906	0.18666666666666668	0.058577405857740586	query_1	['GO:0046649']
6	GO:BP	GO:0002376	immune system process	5.520383479385242e-12	True	"Any process involved in the development or functioning of the immune system, an organismal system for calibrated responses to potential internal or invasive threats." [GO_REF:0000022, GOC:add, GOC:mtg_15nov05]	3235	150	69	17906	0.46	0.02132921174652241	query_1	['GO:0008150']
7	GO:BP	GO:0002682	regulation of immune system process	1.9539768090905637e-11	True	"Any process that modulates the frequency, rate, or extent of an immune system process." [GOC:add]	1688	150	48	17906	0.32	0.02843601895734597	query_1	['GO:0002376', 'GO:0050789']
10	GO:BP	GO:0030098	lymphocyte differentiation	6.901583231844012e-11	True	"The process in which a relatively unspecialized precursor cell acquires specialized features of a lymphocyte. A lymphocyte is a leukocyte commonly found in the blood and lymph that has the characteristics of a large nucleus, a neutral staining cytoplasm, and prominent heterochromatin." [CL:0000542, GOC:go_curators]	361	150	23	17906	0.15333333333333332	0.06371191135734072	query_1	['GO:0002521', 'GO:0046649']
15	GO:BP	GO:0007159	leukocyte cell-cell adhesion	4.838894601796107e-10	True	"The attachment of a leukocyte to another cell via adhesion molecules." [GOC:go_curators]	356	150	22	17906	0.14666666666666667	0.06179775280898876	query_1	['GO:0098609']
16	GO:BP	GO:0006955	immune response	5.913520259013902e-10	True	"Any immune system process that functions in the calibrated response of an organism to a potential internal or invasive threat." [GO_REF:0000022, GOC:add, GOC:mtg_15nov05]	2294	150	54	17906	0.36	0.023539668700959023	query_1	['GO:0002376', 'GO:0050896']
18	GO:BP	GO:0050870	positive regulation of T cell activation	4.132602911238054e-09	True	"Any process that activates or increases the frequency, rate or extent of T cell activation." [GOC:ai]	210	150	17	17906	0.11333333333333333	0.08095238095238096	query_1	['GO:0042110', 'GO:0050863', 'GO:0051251', 'GO:1903039']
19	GO:BP	GO:0002521	leukocyte differentiation	4.340328326229234e-09	True	"The process in which a relatively unspecialized hemopoietic precursor cell acquires the specialized features of a leukocyte. A leukocyte is an achromatic cell of the myeloid or lymphoid lineages capable of ameboid movement, found in blood or other tissue." [CL:0000738, GOC:add, PMID:16551264]	531	150	25	17906	0.16666666666666666	0.047080979284369114	query_1	['GO:0030097', 'GO:0030154']
20	GO:BP	GO:0030217	T cell differentiation	5.350422834158946e-09	True	"The process in which a precursor cell type acquires characteristics of a more mature T-cell. A T cell is a type of lymphocyte whose definin characteristic is the expression of a T cell receptor complex." [GO_REF:0000022, GOC:jid, GOC:mah, GOC:mtg_15nov05]	247	150	18	17906	0.12	0.0728744939271255	query_1	['GO:0030098', 'GO:0042110']
22	GO:BP	GO:0050863	regulation of T cell activation	9.191530418387027e-09	True	"Any process that modulates the frequency, rate or extent of T cell activation." [GOC:ai]	330	150	20	17906	0.13333333333333333	0.06060606060606061	query_1	['GO:0042110', 'GO:0051249']
27	GO:BP	GO:1903039	positive regulation of leukocyte cell-cell adhesion	1.786715937367196e-08	True	"Any process that activates or increases the frequency, rate or extent of leukocyte cell-cell adhesion." [GO_REF:0000058, GOC:BHF, GOC:rl, GOC:TermGenie, PMID:21106532]	230	150	17	17906	0.11333333333333333	0.07391304347826087	query_1	['GO:0007159', 'GO:0022409', 'GO:1903037']
28	GO:BP	GO:0002520	immune system development	1.990651331446632e-08	True	"The process whose specific outcome is the progression of an organismal system whose objective is to provide calibrated responses by an organism to a potential internal or invasive threat, over time, from its formation to the mature structure. A system is a regularly interacting or interdependent group of organs or tissues that work together to carry out a given biological process." [GOC:add, GOC…	1009	150	33	17906	0.22	0.03270564915758176	query_1	['GO:0002376', 'GO:0048731']
30	GO:BP	GO:0002684	positive regulation of immune system process	2.1931246057293694e-08	True	"Any process that activates or increases the frequency, rate, or extent of an immune system process." [GOC:add]	1199	150	36	17906	0.24	0.030025020850708923	query_1	['GO:0002376', 'GO:0002682', 'GO:0048518']
31	GO:BP	GO:0048534	hematopoietic or lymphoid organ development	2.38533171742152e-08	True	"The process whose specific outcome is the progression of any organ involved in hematopoiesis (also known as hemopoiesis) or lymphoid cell activation over time, from its formation to the mature structure. Such development includes differentiation of resident cell types (stromal cells) and of migratory cell types dependent on the unique microenvironment afforded by the organ for their proper diffe…	956	150	32	17906	0.21333333333333335	0.03347280334728033	query_1	['GO:0002520', 'GO:0048513']
32	GO:BP	GO:0022409	positive regulation of cell-cell adhesion	2.8693196927906658e-08	True	"Any process that activates or increases the rate or extent of cell adhesion to another cell." [GOC:isa_complete]	273	150	18	17906	0.12	0.06593406593406594	query_1	['GO:0022407', 'GO:0045785', 'GO:0098609']
41	GO:BP	GO:0048518	positive regulation of biological process	6.5415369894201e-08	True	"Any process that activates or increases the frequency, rate or extent of a biological process. Biological processes are regulated by many means; examples include the control of gene expression, protein modification or interaction with a protein or substrate molecule." [GOC:jid]	6366	150	93	17906	0.62	0.014608859566446749	query_1	['GO:0008150', 'GO:0050789']
42	GO:BP	GO:0051249	regulation of lymphocyte activation	8.24616926855289e-08	True	"Any process that modulates the frequency, rate or extent of lymphocyte activation." [GOC:ai]	509	150	23	17906	0.15333333333333332	0.04518664047151277	query_1	['GO:0002694', 'GO:0046649']
45	GO:BP	GO:0030097	hemopoiesis	1.9956414557159157e-07	True	"The process whose specific outcome is the progression of the myeloid and lymphoid derived organ/tissue systems of the blood and other parts of the body over time, from formation to the mature structure. The site of hemopoiesis is variable during development, but occurs primarily in bone marrow or kidney in many adult vertebrates." [GOC:dgh, ISBN:0198506732]	916	150	30	17906	0.2	0.03275109170305677	query_1	['GO:0048534']
46	GO:BP	GO:0002694	regulation of leukocyte activation	3.4121486933210765e-07	True	"Any process that modulates the frequency, rate, or extent of leukocyte activation." [GOC:add]	598	150	24	17906	0.16	0.04013377926421405	query_1	['GO:0002682', 'GO:0045321', 'GO:0050865']
48	GO:BP	GO:1903037	regulation of leukocyte cell-cell adhesion	4.327312716975301e-07	True	"Any process that modulates the frequency, rate or extent of leukocyte cell-cell adhesion." [GO_REF:0000058, GOC:BHF, GOC:rl, GOC:TermGenie, PMID:21106532]	322	150	18	17906	0.12	0.055900621118012424	query_1	['GO:0007159', 'GO:0022407']
51	GO:BP	GO:0022407	regulation of cell-cell adhesion	8.838677106541243e-07	True	"Any process that modulates the frequency, rate or extent of attachment of a cell to another cell." [GOC:isa_complete]	426	150	20	17906	0.13333333333333333	0.046948356807511735	query_1	['GO:0030155', 'GO:0098609']
52	GO:BP	GO:0033077	T cell differentiation in thymus	9.57166242402723e-07	True	"The process in which a precursor cell type acquires the specialized features of a T cell via a differentiation pathway dependent upon transit through the thymus." [GOC:add, ISBN:0781735149]	73	150	10	17906	0.06666666666666667	0.136986301369863	query_1	['GO:0030217']
53	GO:BP	GO:0050776	regulation of immune response	1.2385298921266603e-06	True	"Any process that modulates the frequency, rate or extent of the immune response, the immunological reaction of an organism to an immunogenic stimulus." [GOC:ai]	1116	150	32	17906	0.21333333333333335	0.02867383512544803	query_1	['GO:0002682', 'GO:0006955', 'GO:0048583']
54	GO:BP	GO:0050865	regulation of cell activation	1.3826013830717375e-06	True	"Any process that modulates the frequency, rate or extent of cell activation, the change in the morphology or behavior of a cell resulting from exposure to an activating factor such as a cellular or soluble ligand." [GOC:ai]	641	150	24	17906	0.16	0.0374414976599064	query_1	['GO:0001775', 'GO:0050794']
55	GO:BP	GO:0071345	cellular response to cytokine stimulus	1.6883563841642286e-06	True	"Any process that results in a change in state or activity of a cell (in terms of movement, secretion, enzyme production, gene expression, etc.) as a result of a cytokine stimulus." [GOC:mah]	1130	150	32	17906	0.21333333333333335	0.02831858407079646	query_1	['GO:0034097', 'GO:0071310']
57	GO:BP	GO:0002252	immune effector process	2.4213872779368165e-06	True	"Any process of the immune system that can potentially contribute to an immune response." [GO_REF:0000022, GOC:add, GOC:mtg_15nov05, ISBN:0781735149]	1281	150	34	17906	0.22666666666666666	0.02654176424668228	query_1	['GO:0002376']
59	GO:BP	GO:0046651	lymphocyte proliferation	3.921589402434623e-06	True	"The expansion of a lymphocyte population by cell division." [GOC:ai]	283	150	16	17906	0.10666666666666667	0.05653710247349823	query_1	['GO:0032943', 'GO:0046649']
62	GO:BP	GO:0032943	mononuclear cell proliferation	4.565208787621059e-06	True	"The expansion of a mononuclear cell population by cell division. A mononuclear cell is a leukocyte with a single non-segmented nucleus in the mature form." [GOC:add]	286	150	16	17906	0.10666666666666667	0.055944055944055944	query_1	['GO:0070661']
63	GO:BP	GO:0045785	positive regulation of cell adhesion	4.9769403131462705e-06	True	"Any process that activates or increases the frequency, rate or extent of cell adhesion." [GOC:go_curators]	422	150	19	17906	0.12666666666666668	0.045023696682464455	query_1	['GO:0007155', 'GO:0030155', 'GO:0048518']
65	GO:BP	GO:0050896	response to stimulus	6.804004555374834e-06	True	"Any process that results in a change in state or activity of a cell or an organism (in terms of movement, secretion, enzyme production, gene expression, etc.) as a result of a stimulus. The process begins with detection of the stimulus and ends with a change in state or activity or the cell or organism." [GOC:ai, GOC:bf]	9455	150	114	17906	0.76	0.012057112638815442	query_1	['GO:0008150']
72	GO:BP	GO:0002696	positive regulation of leukocyte activation	1.1624044369874549e-05	True	"Any process that activates or increases the frequency, rate, or extent of leukocyte activation." [GOC:add]	396	150	18	17906	0.12	0.045454545454545456	query_1	['GO:0002684', 'GO:0002694', 'GO:0045321', 'GO:0050867']
73	GO:BP	GO:0034097	response to cytokine	1.2148603718986617e-05	True	"Any process that results in a change in state or activity of a cell or an organism (in terms of movement, secretion, enzyme production, gene expression, etc.) as a result of a cytokine stimulus." [GOC:sl]	1225	150	32	17906	0.21333333333333335	0.026122448979591838	query_1	['GO:0010033']
74	GO:BP	GO:0051251	positive regulation of lymphocyte activation	1.2356978925332629e-05	True	"Any process that activates or increases the frequency, rate or extent of lymphocyte activation." [GOC:ai]	351	150	17	17906	0.11333333333333333	0.04843304843304843	query_1	['GO:0002696', 'GO:0046649', 'GO:0051249']
75	GO:BP	GO:0030155	regulation of cell adhesion	1.398169679626514e-05	True	"Any process that modulates the frequency, rate or extent of attachment of a cell to another cell or to the extracellular matrix." [GOC:mah]	721	150	24	17906	0.16	0.033287101248266296	query_1	['GO:0007155', 'GO:0050789']
76	GO:BP	GO:0070661	leukocyte proliferation	1.4446013317510904e-05	True	"The expansion of a leukocyte population by cell division." [GOC:add]	310	150	16	17906	0.10666666666666667	0.05161290322580645	query_1	['GO:0008283']
77	GO:BP	GO:0050867	positive regulation of cell activation	2.070438811087446e-05	True	"Any process that activates or increases the frequency, rate or extent of activation." [GOC:ai]	411	150	18	17906	0.12	0.043795620437956206	query_1	['GO:0001775', 'GO:0048522', 'GO:0050865']
78	GO:BP	GO:0007166	cell surface receptor signaling pathway	2.1872487720746886e-05	True	"A series of molecular signals initiated by activation of a receptor on the surface of a cell. The pathway begins with binding of an extracellular ligand to a cell surface receptor, or for receptors that signal in the absence of a ligand, by ligand-withdrawal or the activity of a constitutively active receptor. The pathway ends with regulation of a downstream cellular process, e.g. transcription.…	3197	150	56	17906	0.37333333333333335	0.017516421645292463	query_1	['GO:0007165']
80	GO:BP	GO:0098609	cell-cell adhesion	2.5613305440249147e-05	True	"The attachment of one cell to another cell via adhesion molecules." [GOC:dos]	866	150	26	17906	0.17333333333333334	0.03002309468822171	query_1	['GO:0007155']
81	GO:BP	GO:0048522	positive regulation of cellular process	3.0953814942945e-05	True	"Any process that activates or increases the frequency, rate or extent of a cellular process, any of those that are carried out at the cellular level, but are not necessarily restricted to a single cell. For example, cell communication occurs among more than one cell, but occurs at the cellular level." [GOC:jid]	5605	150	80	17906	0.5333333333333333	0.014272970561998216	query_1	['GO:0009987', 'GO:0048518', 'GO:0050794']
85	GO:BP	GO:0001817	regulation of cytokine production	4.250217058745605e-05	True	"Any process that modulates the frequency, rate, or extent of production of a cytokine." [GOC:add, ISBN:0781735149]	764	150	24	17906	0.16	0.031413612565445025	query_1	['GO:0001816', 'GO:0051239']
88	GO:BP	GO:0001816	cytokine production	5.607712906461379e-05	True	"The appearance of a cytokine due to biosynthesis or secretion following a cellular stimulus, resulting in an increase in its intracellular or extracellular levels." [GOC:add, ISBN:0781735149]	837	150	25	17906	0.16666666666666666	0.02986857825567503	query_1	['GO:0032501']
95	GO:BP	GO:0019221	cytokine-mediated signaling pathway	9.906717048768424e-05	True	"A series of molecular signals initiated by the binding of a cytokine to a receptor on the surface of a cell, and ending with regulation of a downstream cellular process, e.g. transcription." [GOC:mah, GOC:signaling, PMID:19295629]	799	150	24	17906	0.16	0.030037546933667083	query_1	['GO:0007166', 'GO:0071345']
98	GO:BP	GO:0048583	regulation of response to stimulus	0.00013150075314219702	True	"Any process that modulates the frequency, rate or extent of a response to a stimulus. Response to stimulus is a change in state or activity of a cell or an organism (in terms of movement, secretion, enzyme production, gene expression, etc.) as a result of a stimulus." [GOC:jid]	4421	150	67	17906	0.44666666666666666	0.015154942320741913	query_1	['GO:0050789', 'GO:0050896']
101	GO:BP	GO:0007155	cell adhesion	0.00015927302409635133	True	"The attachment of a cell, either to another cell or to an underlying substrate such as the extracellular matrix, via cell adhesion molecules." [GOC:hb, GOC:pf]	1440	150	33	17906	0.22	0.022916666666666665	query_1	['GO:0022610']
103	GO:BP	GO:0065007	biological regulation	0.00017200816312032825	True	"Any process that modulates a measurable attribute of any biological process, quality or function." [GOC:dph, GOC:isa_complete, GOC:mah, GOC:pr, GOC:vw]	12628	150	133	17906	0.8866666666666667	0.010532150776053215	query_1	['GO:0008150']
105	GO:BP	GO:0042098	T cell proliferation	0.0001772237156600045	True	"The expansion of a T cell population by cell division. Follows T cell activation." [GOC:jl]	195	150	12	17906	0.08	0.06153846153846154	query_1	['GO:0042110', 'GO:0046651']
106	GO:BP	GO:0022610	biological adhesion	0.00017852127754893526	True	"The attachment of a cell or organism to a substrate, another cell, or other organism. Biological adhesion includes intracellular attachment between membrane regions." [GOC:isa_complete]	1447	150	33	17906	0.22	0.022805805114029024	query_1	['GO:0008150']
107	GO:BP	GO:0002366	leukocyte activation involved in immune response	0.0001925168010677933	True	"A change in morphology and behavior of a leukocyte resulting from exposure to a specific antigen, mitogen, cytokine, cellular ligand, or soluble factor, leading to the initiation or perpetuation of an immune response." [GOC:add, ISBN:0781735149]	704	150	22	17906	0.14666666666666667	0.03125	query_1	['GO:0002263', 'GO:0045321']
110	GO:BP	GO:0002263	cell activation involved in immune response	0.00021241252140717342	True	"A change in the morphology or behavior of a cell resulting from exposure to an activating factor such as a cellular or soluble ligand, leading to the initiation or perpetuation of an immune response." [GO_REF:0000022, GOC:add, GOC:mtg_15nov05, ISBN:0781735149]	708	150	22	17906	0.14666666666666667	0.031073446327683617	query_1	['GO:0001775', 'GO:0002252', 'GO:0006955']
111	GO:BP	GO:2000107	negative regulation of leukocyte apoptotic process	0.00022979208416990307	True	"Any process that stops, prevents, or reduces the frequency, rate or extent of leukocyte apoptotic process." [GOC:BHF, GOC:mtg_apoptosis]	47	150	7	17906	0.04666666666666667	0.14893617021276595	query_1	['GO:0043066', 'GO:0071887', 'GO:2000106']
116	GO:BP	GO:0045058	T cell selection	0.00030950104841950045	True	"The process in which T cells that express T cell receptors that are restricted by self MHC protein complexes and tolerant to self antigens are selected for further maturation." [ISBN:0781735149, PMID:12414722]	49	150	7	17906	0.04666666666666667	0.14285714285714285	query_1	['GO:0002376', 'GO:0030217']
117	GO:BP	GO:0030183	B cell differentiation	0.00036363741012037043	True	"The process in which a precursor cell type acquires the specialized features of a B cell. A B cell is a lymphocyte of B lineage with the phenotype CD19-positive and capable of B cell mediated immunity." [GO_REF:0000022, GOC:mah, GOC:mtg_15nov05]	134	150	10	17906	0.06666666666666667	0.07462686567164178	query_1	['GO:0030098', 'GO:0042113']
122	GO:BP	GO:0002250	adaptive immune response	0.00043837633181425953	True	"An immune response mediated by cells expressing specific receptors for antigen produced through a somatic diversification process, and allowing for an enhanced secondary response to subsequent exposures to the same antigen (immunological memory)." [GO_REF:0000022, GOC:add, GOC:mtg_15nov05, ISBN:0781735149]	677	150	21	17906	0.14	0.0310192023633678	query_1	['GO:0006955']
129	GO:BP	GO:0002443	leukocyte mediated immunity	0.0005885105160432697	True	"Any process involved in the carrying out of an immune response by a leukocyte." [GO_REF:0000022, GOC:add, GOC:mtg_15nov05, ISBN:0781735149]	880	150	24	17906	0.16	0.02727272727272727	query_1	['GO:0002252']
130	GO:BP	GO:0007165	signal transduction	0.000616430681541712	True	"The cellular process in which a signal is conveyed to trigger a change in the activity or state of a cell. Signal transduction begins with reception of a signal (e.g. a ligand binding to a receptor or receptor activation by a stimulus such as light), or for signal transduction in the absence of ligand, signal-withdrawal or the activity of a constitutively active receptor. Signal transduction end…	6296	150	83	17906	0.5533333333333333	0.01318297331639136	query_1	['GO:0007154', 'GO:0009987', 'GO:0023052', 'GO:0050794', 'GO:0051716']
131	GO:BP	GO:0046631	alpha-beta T cell activation	0.0006256962874994205	True	"The change in morphology and behavior of an alpha-beta T cell resulting from exposure to a mitogen, cytokine, chemokine, cellular ligand, or an antigen for which it is specific." [GOC:add]	142	150	10	17906	0.06666666666666667	0.07042253521126761	query_1	['GO:0042110']
134	GO:BP	GO:0070233	negative regulation of T cell apoptotic process	0.0007849100741720502	True	"Any process that stops, prevents, or reduces the frequency, rate or extent of T cell death by apoptotic process." [GOC:add, GOC:mtg_apoptosis, ISBN:0781765196]	19	150	5	17906	0.03333333333333333	0.2631578947368421	query_1	['GO:0070229', 'GO:0070231', 'GO:0070232']
135	GO:BP	GO:0048584	positive regulation of response to stimulus	0.0008725468607020523	True	"Any process that activates, maintains or increases the rate of a response to a stimulus. Response to stimulus is a change in state or activity of a cell or an organism (in terms of movement, secretion, enzyme production, gene expression, etc.) as a result of a stimulus." [GOC:jid]	2542	150	45	17906	0.3	0.01770259638080252	query_1	['GO:0048518', 'GO:0048583', 'GO:0050896']
136	GO:BP	GO:0032655	regulation of interleukin-12 production	0.0009007498927877625	True	"Any process that modulates the frequency, rate, or extent of interleukin-12 production." [GOC:mah]	57	150	7	17906	0.04666666666666667	0.12280701754385964	query_1	['GO:0001817', 'GO:0032615']
137	GO:BP	GO:0050851	antigen receptor-mediated signaling pathway	0.0009179094093754224	True	"A series of molecular signals initiated by the cross-linking of an antigen receptor on a B or T cell." [GOC:add]	318	150	14	17906	0.09333333333333334	0.0440251572327044	query_1	['GO:0002429']
138	GO:BP	GO:0050789	regulation of biological process	0.0009265012107495961	True	"Any process that modulates the frequency, rate or extent of a biological process. Biological processes are regulated by many means; examples include the control of gene expression, protein modification or interaction with a protein or substrate molecule." [GOC:ai, GOC:go_curators]	11940	150	127	17906	0.8466666666666667	0.010636515912897822	query_1	['GO:0008150', 'GO:0065007']
140	GO:BP	GO:0042113	B cell activation	0.0010665089825061015	True	"The change in morphology and behavior of a mature or immature B cell resulting from exposure to a mitogen, cytokine, chemokine, cellular ligand, or an antigen for which it is specific." [GOC:mgi_curators, ISBN:0781735149]	322	150	14	17906	0.09333333333333334	0.043478260869565216	query_1	['GO:0046649']
141	GO:BP	GO:2000106	regulation of leukocyte apoptotic process	0.0010790351762385367	True	"Any process that modulates the frequency, rate or extent of leukocyte apoptotic process." [GOC:BHF, GOC:mtg_apoptosis]	85	150	8	17906	0.05333333333333334	0.09411764705882353	query_1	['GO:0042981', 'GO:0071887']
143	GO:BP	GO:0032615	interleukin-12 production	0.0011461404720770768	True	"The appearance of interleukin-12 due to biosynthesis or secretion following a cellular stimulus, resulting in an increase in its intracellular or extracellular levels." [GOC:mah]	59	150	7	17906	0.04666666666666667	0.11864406779661017	query_1	['GO:0001816']
150	GO:BP	GO:0045061	thymic T cell selection	0.0017419153356549593	True	"The process of T cell selection that occurs in the thymus." [ISBN:0781735149, PMID:12414722]	22	150	5	17906	0.03333333333333333	0.22727272727272727	query_1	['GO:0033077', 'GO:0045058']
152	GO:BP	GO:0050900	leukocyte migration	0.0018654848371190736	True	"The movement of a leukocyte within or between different tissues and organs of the body." [GOC:add, ISBN:0781735149, PMID:14680625, PMID:14708592, PMID:7507411, PMID:8600538]	498	150	17	17906	0.11333333333333333	0.03413654618473896	query_1	['GO:0002376', 'GO:0016477']
153	GO:BP	GO:0050794	regulation of cellular process	0.0019728594772222803	True	"Any process that modulates the frequency, rate or extent of a cellular process, any of those that are carried out at the cellular level, but are not necessarily restricted to a single cell. For example, cell communication occurs among more than one cell, but occurs at the cellular level." [GOC:go_curators]	11187	150	121	17906	0.8066666666666666	0.010816125860373648	query_1	['GO:0009987', 'GO:0050789']
159	GO:BP	GO:0050854	regulation of antigen receptor-mediated signaling pathway	0.002491523927224193	True	"Any process that modulates the frequency, rate or extent of signaling pathways initiated by the cross-linking of an antigen receptor on a B- or T cell." [GOC:ai]	66	150	7	17906	0.04666666666666667	0.10606060606060606	query_1	['GO:0009966', 'GO:0050776', 'GO:0050851']
160	GO:BP	GO:0042129	regulation of T cell proliferation	0.0027848683383101206	True	"Any process that modulates the frequency, rate or extent of T cell proliferation." [GOC:jl]	167	150	10	17906	0.06666666666666667	0.059880239520958084	query_1	['GO:0042098', 'GO:0050670', 'GO:0050863']
161	GO:BP	GO:0050778	positive regulation of immune response	0.002809228107248957	True	"Any process that activates or increases the frequency, rate or extent of the immune response, the immunological reaction of an organism to an immunogenic stimulus." [GOC:ai]	892	150	23	17906	0.15333333333333332	0.0257847533632287	query_1	['GO:0002684', 'GO:0006955', 'GO:0048584', 'GO:0050776']
162	GO:BP	GO:0051716	cellular response to stimulus	0.0028092613818351997	True	"Any process that results in a change in state or activity of a cell (in terms of movement, secretion, enzyme production, gene expression, etc.) as a result of a stimulus. The process begins with detection of the stimulus by a cell and ends with a change in state or activity or the cell." [GOC:bf, GOC:jl]	7772	150	94	17906	0.6266666666666667	0.012094698919197119	query_1	['GO:0009987', 'GO:0050896']
169	GO:BP	GO:0042102	positive regulation of T cell proliferation	0.003753642352229946	True	"Any process that activates or increases the rate or extent of T cell proliferation." [GOC:ai]	100	150	8	17906	0.05333333333333334	0.08	query_1	['GO:0042098', 'GO:0042129', 'GO:0050671', 'GO:0050870']
173	GO:BP	GO:0001819	positive regulation of cytokine production	0.0041154907849742526	True	"Any process that activates or increases the frequency, rate or extent of production of a cytokine." [GOC:add, ISBN:0781735149]	470	150	16	17906	0.10666666666666667	0.03404255319148936	query_1	['GO:0001816', 'GO:0001817', 'GO:0051240']
174	GO:BP	GO:0002429	immune response-activating cell surface receptor signaling pathway	0.0041154907849742526	True	"A series of molecular signals initiated by the binding of an extracellular ligand to a receptor on the surface of a cell capable of activating or perpetuating an immune response." [GO_REF:0000022, GOC:add, GOC:mtg_15nov05, ISBN:0781735149]	470	150	16	17906	0.10666666666666667	0.03404255319148936	query_1	['GO:0002757', 'GO:0002768']
175	GO:BP	GO:0050921	positive regulation of chemotaxis	0.004161541476082698	True	"Any process that activates or increases the frequency, rate or extent of the directed movement of a motile cell or organism in response to a specific chemical concentration gradient." [GOC:ai]	136	150	9	17906	0.06	0.0661764705882353	query_1	['GO:0006935', 'GO:0032103', 'GO:0040017', 'GO:0050920']
176	GO:BP	GO:0045619	regulation of lymphocyte differentiation	0.004254399586692793	True	"Any process that modulates the frequency, rate or extent of lymphocyte differentiation." [GOC:go_curators]	175	150	10	17906	0.06666666666666667	0.05714285714285714	query_1	['GO:0030098', 'GO:0051249', 'GO:1902105']
180	GO:BP	GO:0071887	leukocyte apoptotic process	0.006258367074399263	True	"Any apoptotic process in a leukocyte, an achromatic cell of the myeloid or lymphoid lineages capable of ameboid movement, found in blood or other tissue." [CL:0000738, GOC:BHF, GOC:mah, GOC:mtg_apoptosis]	107	150	8	17906	0.05333333333333334	0.07476635514018691	query_1	['GO:0006915']
187	GO:BP	GO:0045580	regulation of T cell differentiation	0.007913250016539527	True	"Any process that modulates the frequency, rate or extent of T cell differentiation." [GOC:go_curators]	147	150	9	17906	0.06	0.061224489795918366	query_1	['GO:0030217', 'GO:0045619', 'GO:0050863']
188	GO:BP	GO:0023052	signaling	0.008401575079871288	True	"The entirety of a process in which information is transmitted within a biological system. This process begins with an active signal and ends when a cellular response has been triggered." [GOC:mtg_signal, GOC:mtg_signaling_feb11, GOC:signaling]	6772	150	84	17906	0.56	0.012404016538688719	query_1	['GO:0008150']
189	GO:BP	GO:0001771	immunological synapse formation	0.00853178372757078	True	"The formation of an area of close contact between a lymphocyte (T-, B-, or natural killer cell) and a target cell through the clustering of particular signaling and adhesion molecules and their associated membrane rafts on both the lymphocyte and target cell, which facilitates activation of the lymphocyte, transfer of membrane from the target cell to the lymphocyte, and in some situations killin…	14	150	4	17906	0.02666666666666667	0.2857142857142857	query_1	['GO:0009988', 'GO:0046649']
191	GO:BP	GO:0070229	negative regulation of lymphocyte apoptotic process	0.008930668411436336	True	"Any process that stops, prevents, or reduces the frequency, rate or extent of lymphocyte death by apoptotic process." [GOC:add, GOC:mtg_apoptosis, ISBN:0781765196]	30	150	5	17906	0.03333333333333333	0.16666666666666666	query_1	['GO:0070227', 'GO:0070228', 'GO:2000107']
193	GO:BP	GO:1902105	regulation of leukocyte differentiation	0.0091954073848085	True	"Any process that modulates the frequency, rate or extent of leukocyte differentiation." [GOC:add, GOC:TermGenie]	283	150	12	17906	0.08	0.04240282685512368	query_1	['GO:0002521', 'GO:0045595', 'GO:1903706']
194	GO:BP	GO:0002768	immune response-regulating cell surface receptor signaling pathway	0.009792904136793552	True	"A series of molecular signals initiated by the binding of an extracellular ligand to a receptor on the surface of the target cell capable of activating, perpetuating, or inhibiting an immune response." [GOC:add, ISBN:0781735149, PMID:15771571]	503	150	16	17906	0.10666666666666667	0.03180914512922465	query_1	['GO:0002764', 'GO:0007166']
198	GO:BP	GO:0007154	cell communication	0.010000716739523869	True	"Any process that mediates interactions between a cell and its surroundings. Encompasses interactions such as signaling or attachment between one cell and another cell, between a cell and an extracellular matrix, or between a cell and any other aspect of its environment." [GOC:mah]	6798	150	84	17906	0.56	0.01235657546337158	query_1	['GO:0009987']
204	GO:BP	GO:0002697	regulation of immune effector process	0.011541103212230164	True	"Any process that modulates the frequency, rate, or extent of an immune effector process." [GOC:add]	451	150	15	17906	0.1	0.03325942350332594	query_1	['GO:0002252', 'GO:0002682']
206	GO:BP	GO:0070228	regulation of lymphocyte apoptotic process	0.01242497619078117	True	"Any process that modulates the occurrence or rate of lymphocyte death by apoptotic process." [GOC:add, GOC:mtg_apoptosis, ISBN:0781765196]	55	150	6	17906	0.04	0.10909090909090909	query_1	['GO:0070227', 'GO:2000106']
208	GO:BP	GO:0035556	intracellular signal transduction	0.01308867324007249	True	"The process in which a signal is passed on to downstream components within the cell, which become activated themselves to further propagate the signal and finally trigger a change in the function or state of the cell." [GOC:bf, GOC:jl, GOC:signaling, ISBN:3527303782]	2896	150	46	17906	0.30666666666666664	0.015883977900552487	query_1	['GO:0007165']
209	GO:BP	GO:0002757	immune response-activating signal transduction	0.013182379050350091	True	"The cascade of processes by which a signal interacts with a receptor, causing a change in the level or activity of a second messenger or other downstream target, and ultimately leading to activation or perpetuation of an immune response." [GOC:add]	639	150	18	17906	0.12	0.028169014084507043	query_1	['GO:0002253', 'GO:0002764']
216	GO:BP	GO:0031295	T cell costimulation	0.015340461932972435	True	"The process of providing, via surface-bound receptor-ligand pairs, a second, antigen-independent, signal in addition to that provided by the T cell receptor to augment T cell activation." [ISBN:0781735149]	57	150	6	17906	0.04	0.10526315789473684	query_1	['GO:0031294', 'GO:0050870']
219	GO:BP	GO:0031294	lymphocyte costimulation	0.016993140826886785	True	"The process of providing, via surface-bound receptor-ligand pairs, a second, antigen-independent, signal in addition to that provided by the B- or T cell receptor to augment B- or T cell activation." [ISBN:0781735149]	58	150	6	17906	0.04	0.10344827586206896	query_1	['GO:0002376', 'GO:0051251']
220	GO:BP	GO:0060326	cell chemotaxis	0.01777359894850699	True	"The directed movement of a motile cell guided by a specific chemical concentration gradient. Movement may be towards a higher concentration (positive chemotaxis) or towards a lower concentration (negative chemotaxis)." [GOC:dph]	302	150	12	17906	0.08	0.039735099337748346	query_1	['GO:0006935', 'GO:0016477', 'GO:0070887']
223	GO:BP	GO:0002274	myeloid leukocyte activation	0.01924170216035186	True	"A change in the morphology or behavior of a myeloid leukocyte resulting from exposure to an activating factor such as a cellular or soluble ligand." [GOC:add, ISBN:0781735149]	657	150	18	17906	0.12	0.0273972602739726	query_1	['GO:0045321']
225	GO:BP	GO:0070232	regulation of T cell apoptotic process	0.019669564589896358	True	"Any process that modulates the occurrence or rate of T cell death by apoptotic process." [GOC:add, GOC:mtg_apoptosis, ISBN:0781765196]	35	150	5	17906	0.03333333333333333	0.14285714285714285	query_1	['GO:0070228', 'GO:0070231']
226	GO:BP	GO:0043299	leukocyte degranulation	0.01977364310397489	True	"The regulated exocytosis of secretory granules by a leukocyte." [GO_REF:0000022, GOC:add, GOC:mtg_15nov05, ISBN:0781735149]	532	150	16	17906	0.10666666666666667	0.03007518796992481	query_1	['GO:0002252', 'GO:0045055']
230	GO:BP	GO:0045055	regulated exocytosis	0.020234881286026712	True	"A process of exocytosis in which soluble proteins and other substances are initially stored in secretory vesicles for later release. It is found mainly in cells that are specialized for secreting products such as hormones, neurotransmitters, or digestive enzymes rapidly on demand." [GOC:mah, ISBN:0716731363]	793	150	20	17906	0.13333333333333333	0.025220680958385876	query_1	['GO:0006887']
231	GO:BP	GO:0043067	regulation of programmed cell death	0.02244750906298882	True	"Any process that modulates the frequency, rate or extent of programmed cell death, cell death resulting from activation of endogenous cellular processes." [GOC:jl]	1633	150	31	17906	0.20666666666666667	0.018983466013472138	query_1	['GO:0010941', 'GO:0012501']
232	GO:BP	GO:0043368	positive T cell selection	0.022688586845967026	True	"The process of sparing immature T cells which react with self-MHC protein complexes with low affinity levels from apoptotic death." [ISBN:0781735149, PMID:12414722]	36	150	5	17906	0.03333333333333333	0.1388888888888889	query_1	['GO:0045058']
234	GO:BP	GO:0002275	myeloid cell activation involved in immune response	0.02490344444071873	True	"A change in the morphology or behavior of a myeloid cell resulting from exposure to an activating factor such as a cellular or soluble ligand, leading to the initiation or perpetuation of an immune response." [GOC:add, ISBN:0781735149]	542	150	16	17906	0.10666666666666667	0.02952029520295203	query_1	['GO:0002274', 'GO:0002366']
237	GO:BP	GO:0002764	immune response-regulating signaling pathway	0.026616879116537883	True	"The cascade of processes by which a signal interacts with a receptor, causing a change in the level or activity of a second messenger or other downstream target, and ultimately leading to the activation, perpetuation, or inhibition of an immune response." [GOC:add, ISBN:0781735149, PMID:15771571]	673	150	18	17906	0.12	0.02674591381872214	query_1	['GO:0007165', 'GO:0050776']
238	GO:BP	GO:0032874	positive regulation of stress-activated MAPK cascade	0.02698357248839648	True	"Any process that activates or increases the frequency, rate or extent of signal transduction mediated by the stress-activated MAPK cascade." [GOC:mah]	171	150	9	17906	0.06	0.05263157894736842	query_1	['GO:0032872', 'GO:0043410', 'GO:0051403', 'GO:0070304']
240	GO:BP	GO:0046634	regulation of alpha-beta T cell activation	0.028873481212255532	True	"Any process that modulates the frequency, rate or extent of alpha-beta T cell activation." [GOC:ai]	95	150	7	17906	0.04666666666666667	0.07368421052631578	query_1	['GO:0046631', 'GO:0050863']
242	GO:BP	GO:0070304	positive regulation of stress-activated protein kinase signaling cascade	0.02961361485026364	True	"Any process that activates or increases the frequency, rate or extent of signaling via the stress-activated protein kinase signaling cascade." [GOC:mah]	173	150	9	17906	0.06	0.05202312138728324	query_1	['GO:0031098', 'GO:0070302', 'GO:1902533']
243	GO:BP	GO:1903706	regulation of hemopoiesis	0.030139347354576036	True	"Any process that modulates the frequency, rate or extent of hemopoiesis." [GO_REF:0000058, GOC:pad, GOC:PARL, GOC:TermGenie, PMID:20080761]	489	150	15	17906	0.1	0.03067484662576687	query_1	['GO:0002682', 'GO:0030097', 'GO:2000026']
244	GO:BP	GO:0046635	positive regulation of alpha-beta T cell activation	0.03020410790302225	True	"Any process that activates or increases the frequency, rate or extent of alpha-beta T cell activation." [GOC:ai]	64	150	6	17906	0.04	0.09375	query_1	['GO:0046631', 'GO:0046634', 'GO:0050870']
246	GO:BP	GO:0050670	regulation of lymphocyte proliferation	0.030910932825632075	True	"Any process that modulates the frequency, rate or extent of lymphocyte proliferation." [GOC:ai]	219	150	10	17906	0.06666666666666667	0.045662100456621	query_1	['GO:0032944', 'GO:0046651', 'GO:0051249']
248	GO:BP	GO:0030595	leukocyte chemotaxis	0.03215338483691008	True	"The movement of a leukocyte in response to an external stimulus." [GOC:add, GOC:jl]	220	150	10	17906	0.06666666666666667	0.045454545454545456	query_1	['GO:0050900', 'GO:0060326']
249	GO:BP	GO:0050853	B cell receptor signaling pathway	0.033080777234860755	True	"A series of molecular signals initiated by the cross-linking of an antigen receptor on a B cell." [GOC:add]	134	150	8	17906	0.05333333333333334	0.05970149253731343	query_1	['GO:0050851']
250	GO:BP	GO:1990868	response to chemokine	0.033101973171761064	True	"Any process that results in a change in state or activity of a cell or an organism (in terms of movement, secretion, enzyme production, gene expression, etc.) as a result of a chemokine stimulus." [PMID:11113082]	97	150	7	17906	0.04666666666666667	0.07216494845360824	query_1	['GO:0034097']
251	GO:BP	GO:1990869	cellular response to chemokine	0.033101973171761064	True	"Any process that results in a change in state or activity of a cell (in terms of movement, secretion, enzyme production, gene expression, etc.) as a result of a chemokine stimulus." [PMID:11113082]	97	150	7	17906	0.04666666666666667	0.07216494845360824	query_1	['GO:0071345', 'GO:1990868']
252	GO:BP	GO:0032944	regulation of mononuclear cell proliferation	0.03343857784248275	True	"Any process that modulates the frequency, rate or extent of mononuclear cell proliferation." [GOC:add]	221	150	10	17906	0.06666666666666667	0.04524886877828054	query_1	['GO:0032943', 'GO:0070663']
253	GO:BP	GO:0071310	cellular response to organic substance	0.03359079917608779	True	"Any process that results in a change in state or activity of a cell (in terms of movement, secretion, enzyme production, gene expression, etc.) as a result of an organic substance stimulus." [GOC:mah]	2813	150	44	17906	0.29333333333333333	0.015641663704230358	query_1	['GO:0010033', 'GO:0070887']
254	GO:BP	GO:0006915	apoptotic process	0.03392844373981785	True	"A programmed cell death process which begins when a cell receives an internal (e.g. DNA damage) or external signal (e.g. an extracellular death ligand), and proceeds through a series of biochemical events (signaling pathway phase) which trigger an execution phase. The execution phase is the last step of an apoptotic process, and is typically characterized by rounding-up of the cell, retraction o…	2006	150	35	17906	0.23333333333333334	0.01744765702891326	query_1	['GO:0012501']
255	GO:BP	GO:0050671	positive regulation of lymphocyte proliferation	0.03684034996360638	True	"Any process that activates or increases the rate or extent of lymphocyte proliferation." [GOC:ai]	136	150	8	17906	0.05333333333333334	0.058823529411764705	query_1	['GO:0032946', 'GO:0046651', 'GO:0050670', 'GO:0051251']
258	GO:BP	GO:0032946	positive regulation of mononuclear cell proliferation	0.038850748243149276	True	"Any process that activates or increases the frequency, rate or extent of mononuclear cell proliferation." [GOC:add]	137	150	8	17906	0.05333333333333334	0.058394160583941604	query_1	['GO:0032943', 'GO:0032944', 'GO:0070665']
261	GO:BP	GO:0046330	positive regulation of JNK cascade	0.04095246765719781	True	"Any process that activates or increases the frequency, rate or extent of signal transduction mediated by the JNK cascade." [GOC:bf]	138	150	8	17906	0.05333333333333334	0.057971014492753624	query_1	['GO:0007254', 'GO:0032874', 'GO:0046328']
263	GO:BP	GO:0042981	regulation of apoptotic process	0.043083865597191476	True	"Any process that modulates the occurrence or rate of cell death by apoptotic process." [GOC:jl, GOC:mtg_apoptosis]	1605	150	30	17906	0.2	0.018691588785046728	query_1	['GO:0006915', 'GO:0043067']
266	GO:BP	GO:0046328	regulation of JNK cascade	0.04832758413337223	True	"Any process that modulates the frequency, rate or extent of signal transduction mediated by the JNK cascade." [GOC:bf]	184	150	9	17906	0.06	0.04891304347826087	query_1	['GO:0007254', 'GO:0032872']
267	GO:BP	GO:0007204	positive regulation of cytosolic calcium ion concentration	0.04837730871274059	True	"Any process that increases the concentration of calcium ions in the cytosol." [GOC:ai]	334	150	12	17906	0.08	0.03592814371257485	query_1	['GO:0051480']
